# DNA double strand break position leads to distinct gene expression changes and regulates VSG switching pathway choice

**DOI:** 10.1101/2021.07.15.452463

**Authors:** Alix Thivole, Ann-Kathrin Mehnert, Eliane Tihon, Emilia McLaughlin, Annick Dujeancourt-Henry, Lucy Glover

## Abstract

Antigenic variation is an immune evasion strategy used by *Trypanosoma brucei* that results in the periodic exchange of the surface protein coat. Underlying this process is the movement of variant surface glycoprotein genes in or out of a specialized locus known as bloodstream form expression site by homologous recombination, facilitated by blocks of repetitive sequence known as the 70-bp repeats, that provide homology for gene conversion events. DNA double strand breaks are potent drivers of antigenic variation, however where these breaks must fall to elicit a switch is not well understood. To understand how the position of a break influences antigenic variation we established a series of cell lines to study the effect of an I-SceI meganuclease break in the active expression site. We found that a DNA break within repetitive regions is not productive for VSG switching, and show that the break position leads to a distinct gene expression profile and DNA repair response which dictates how antigenic variation proceeds in African trypanosomes.
