## Supplementary material for "DNA double strand break position leads to distinct gene expression changes and regulates VSG switching pathway choice": Table 2

### Sheet: Sheet1
Gene ID	Product description	Pseudo logFC	Pseudo logCPM	Pseudo PValue	Log10PValue			Gene ID	Product description	VSGup logFC	VSGup logCPM	VSGup PValue	Log10PValue
Tb427.BES28.3	transferrin-binding protein, putative	2.36641	-1.66062	0.0031414	2.50288			Tb927.1.4650	cyclin-like F-box protein 2	3.07888	6.8668	2.58849e-30	29.587
Tb927.7.1940	hypothetical protein	2.21931	-1.62407	0.126614	0.897518			Tb927.9.9520	zinc finger protein family member, putative	2.44464	5.24227	3.08192e-24	23.5112
Tb927.9.7340	expression site-associated gene 9 (ESAG9) protein, putative	2.1637	0.066715	2.27759e-05	4.64252			Tb927.7.4570	inosine-guanine nucleoside hydrolase	2.34465	-1.10716	0.0119183	1.92379
Tb427.BES129.2	transferrin-binding protein, putative	2.09814	0.211171	2.01682e-09	8.69533			Tb927.8.3410	Inositol hexakisphosphate, putative	2.28286	6.08918	3.14625e-36	35.5022
Tb427.BES10.2	transferrin-binding protein, putative	1.62625	2.05876	7.47074e-10	9.12664			Tb927.10.6150	neurobeachin/beige protein, putative	2.22036	4.21132	1.06771e-25	24.9715
Tb427.BES40.3	transferrin-binding protein, putative	1.60053	8.99445	4.68848e-12	11.329			Tb927.3.1660	SUMO-interacting motif-containing protein	2.18244	5.58651	2.71577e-24	23.5661
Tb427.BES28.4	transferrin-binding protein, putative	1.57671	0.595139	2.84694e-07	6.54562			Tb927.11.1100	cysteine peptidase, Clan CA, family C2, putative	2.1634	2.78898	7.81509e-06	5.10707
Tb427.BES40.2	transferrin-binding protein, putative	1.56497	9.66431	2.28046e-11	10.642			Tb927.2.5860	hypothetical protein, conserved	2.15001	3.87363	3.24073e-26	25.4894
Tb427.BES129.3	transferrin-binding protein, putative	1.49816	-0.476626	0.000967031	3.01456			Tb927.2.6240	adenosine transporter 2	2.0952	1.20058	1.04429e-09	8.98118
Tb427.BES28.1	transferrin-binding protein, putative	1.47279	-0.578661	0.00067987	3.16757			Tb927.9.15290	CHAT domain containing protein, putative	2.09112	6.56924	2.39858e-25	24.62
Tb427.BES29.1	folate transporter, putative	1.38711	-0.68864	0.000513341	3.28959			Tb927.10.6050	clathrin heavy chain	2.07329	4.98211	1.75562e-33	32.7556
Tb427.BES56.2	transferrin-binding protein, putative	1.34746	2.51623	2.12883e-10	9.67186			Tb927.2.6220	adenosine transporter 2, putative	2.0448	5.43435	6.93929e-43	42.1587
Tb427.BES10.1	transferrin-binding protein, putative	1.33538	2.97531	1.37459e-07	6.86183			Tb927.11.12840	Domain of unknown function (DUF4486), putative	1.94628	6.81859	7.48295e-27	26.1259
Tb427.BES126.9	expression site-associated gene 3 (ESAG3) protein, putative	1.32858	-0.819019	0.0028963	2.53816			Tb927.11.6600	conserved protein, unknown function	1.90484	1.95504	3.38487e-12	11.4705
Tb427.BES126.3	transferrin-binding protein, putative	1.22862	4.28397	1.08326e-08	7.96527			Tb927.10.15970	Triglyceride lipase, putative	1.89334	3.03215	1.93701e-27	26.7129
Tb427.BES10.9	variant surface glycoprotein (VSG, pseudogene), putative	1.21613	0.252826	7.15431e-08	7.14543			Tb927.8.7400	RNA polymerase IIA largest subunit	1.89192	5.67783	1.52864e-54	53.8157
Tb427.BES126.2	transferrin-binding protein, putative	1.19301	5.71542	6.59875e-10	9.18054			Tb927.5.500	hypothetical protein, conserved	1.87003	1.90223	1.13375e-11	10.9455
Tb427.BES98.8	expression site-associated gene 3 (ESAG3, pseudogene), putative	1.19091	-1.05721	0.0167211	1.77673			Tb927.6.920	helicase, putative	1.86263	5.41247	1.29572e-26	25.8875
Tb927.2.6220	adenosine transporter 2, putative	1.18719	5.43435	6.80072e-22	21.1674			Tb927.7.1090	DNA repair protein RAD5, putative	1.86078	6.22686	6.35217e-23	22.1971
Tb427.BES29.2	transferrin-binding protein, putative	1.17418	3.16829	6.12379e-07	6.21298			Tb927.2.6200	adenosine transporter 2, putative	1.81896	3.93608	1.75402e-42	41.756
Tb427.BES15.2	transferrin-binding protein, putative	1.15733	3.44443	1.42268e-07	6.84689			Tb927.9.12170	leucine-rich repeat protein (LRRP), putative	1.80374	4.92473	2.8046e-32	31.5521
Tb427.BES15.3	transferrin-binding protein, putative	1.14782	1.30131	2.6166e-07	6.58226			Tb927.10.5380	intraflagellar transport protein 122	1.76852	3.35223	6.32531e-28	27.1989
Tb927.9.13160	hypothetical protein	1.10683	-1.4687	0.27137	0.566439			Tb927.10.15330	CYTH domain containing protein, putative	1.76094	4.34232	1.61942e-23	22.7906
Tb427.BES126.14	expression site-associated gene 3 (ESAG3, pseudogene), putative	1.09885	-1.60574	0.0381007	1.41907			Tb927.1.3450	hypothetical protein, conserved	1.73039	5.3449	3.69336e-46	45.4326
Tb427.BES98.1	transferrin-binding protein, putative	1.0818	0.722281	2.85735e-05	4.54404			Tb927.9.710	hypothetical protein, conserved	1.728	4.3483	1.73547e-44	43.7606
Tb427.BES122.1	transferrin-binding protein, putative	1.03957	2.04789	1.44673e-05	4.83961			Tb927.8.7480	hypothetical protein, conserved	1.72725	5.83542	1.97038e-31	30.7055
Tb927.5.3640	Mitochondrial SSU ribosomal protein, putative	1.03582	0.300948	0.0286058	1.54355			Tb927.9.13610	helicase, putative	1.71182	6.97059	7.02905e-41	40.1531
Tb927.11.17830	hypothetical protein, conserved	0.997219	0.132111	0.00868684	2.06114			Tb927.10.15980	hypothetical protein	1.68895	3.58089	7.06549e-31	30.1509
Tb427.BES56.1	folate transporter, putative	0.98877	-1.38823	0.0494133	1.30616			Tb927.8.5710	recombination initiation protein NBS1, putative	1.67429	6.13196	2.71149e-54	53.5668
Tb427.BES65.1	transferrin-binding protein, putative	0.980304	1.4544	0.000500463	3.30063			Tb927.11.2490	Unc104-like kinesin, putative	1.67234	7.20542	3.20456e-37	36.4942
Tb427.BES51.3	transferrin-binding protein, putative	0.960577	1.52078	0.000206786	3.68448			Tb927.3.1310	hypothetical protein, conserved	1.65678	6.81168	2.52141e-83	82.5984
Tb427.BES98.7	expression site-associated gene 8 (ESAG8) protein, putative	0.949502	0.555815	0.000766909	3.11526			Tb927.10.15840	hypothetical protein, conserved	1.64927	3.53024	1.12997e-22	21.9469
Tb427.BES129.4	transferrin-binding protein, putative	0.943701	1.80428	0.000366192	3.43629			Tb927.10.10050	hypothetical protein, conserved	1.64535	7.73251	9.42483e-39	38.0257
Tb927.9.15980	nucleoside transporter 1, putative	0.940569	2.117	3.06372e-08	7.51375			Tb927.7.960	CMGC/SRPK protein kinase, putative	1.63216	6.75201	1.1373e-48	47.9441
Tb427.BES98.2	transferrin-binding protein, putative	0.918211	1.99204	0.000116323	3.93433			Tb927.9.5520	ubiquitin carboxyl-terminal hydrolase, putative	1.63098	6.61956	1.73508e-33	32.7607
Tb927.9.7400	expression site-associated gene 11 (ESAG11) protein, putative	0.915931	3.29059	7.57635e-13	12.1205			Tb927.7.6790	hypothetical protein, conserved	1.62974	5.3518	2.29201e-39	38.6398
Tb427.BES29.3	transferrin-binding protein, putative	0.914423	1.94535	0.000253341	3.59629			Tb927.11.3220	metacaspase	1.62936	6.90217	2.26227e-73	72.6455
Tb427.BES51.5	expression site-associated gene 3 (ESAG3, pseudogene), putative	0.900755	0.742167	0.000720921	3.14211			Tb927.2.3720	ubiquitin-conjugating enzyme, putative	1.59304	4.18594	9.56763e-24	23.0192
Tb927.9.7320	expression site-associated gene 11 (ESAG11) protein, putative	0.895663	2.88383	4.81917e-10	9.31703			Tb927.10.7540	VRR-NUC domain containing protein, putative	1.59199	5.22736	7.2098e-43	42.1421
Tb427.BES65.2	transferrin-binding protein, putative	0.882654	1.02361	0.000163741	3.78584			Tb927.4.1840	Carboxypeptidase-like protein	1.58687	6.64724	1.34136e-30	29.8725
Tb927.6.3400	hypothetical protein, conserved	0.87262	0.661282	0.00491614	2.30838			Tb927.4.1160	hypothetical protein, conserved	1.5794	4.65819	1.21064e-42	41.917
Tb927.11.16180	hypothetical protein	0.865876	2.03678	0.26648	0.574335			Tb927.9.9370	PSP1 C-terminal conserved region, putative	1.57192	2.20174	8.65262e-10	9.06285
Tb927.8.7310	hypothetical protein	0.842117	-0.777745	0.0988767	1.00491			Tb927.11.13640	J-binding protein	1.55936	6.66401	8.81823e-45	44.0546
Tb927.10.10220	procyclin-associated gene 2 (PAG2) protein	0.838865	2.39665	2.77559e-08	7.55665			Tb927.9.8330	hypothetical protein	1.54978	5.43158	9.90375e-47	46.0042
Tb927.2.6180	iron/ascorbate oxidoreductase family protein, putative	0.815075	6.49805	7.31541e-41	40.1358			Tb927.7.3830	kinesin K39, putative	1.54729	3.36787	1.50261e-22	21.8232
Tb427.BES15.7	expression site-associated gene 8 (ESAG8) protein, putative	0.808264	1.45213	5.51264e-05	4.25864			Tb927.8.1290	SUMO-interacting motif-containing protein	1.54454	3.88129	6.55625e-10	9.18334
Tb427.BES64.1	transferrin-binding protein, putative	0.803947	3.37709	4.4597e-05	4.35069			Tb927.10.12510	P-type H+-ATPase, putative	1.53801	6.46803	1.4262e-65	64.8458
Tb927.6.810	hypothetical protein	0.783044	0.666703	0.0235311	1.62836			Tb927.9.11030	cAMP-dependent protein kinase catalytic subunit 2	1.534	2.78103	6.96494e-15	14.1571
Tb927.11.4060	leucine-rich repeat protein (LRRP), putative	0.754194	3.86775	1.51255e-08	7.82029			Tb427.BES28.7	receptor-type adenylate cyclase, putative	1.53103	3.22624	1.26337e-17	16.8985
Tb927.10.1760	hypothetical protein	0.753054	0.633942	0.024784	1.60583			Tb427.BES65.5	receptor-type adenylate cyclase, putative	1.52845	2.39858	4.47602e-12	11.3491
Tb927.9.15740	hypothetical protein, conserved	0.751713	1.24499	0.00140108	2.85354			Tb927.8.6700	hypothetical protein, conserved	1.51372	3.83901	2.52557e-24	23.5976
Tb427.BES56.9	expression site-associated gene 3 (ESAG3, pseudogene), putative	0.743912	0.196357	0.0218341	1.66086			Tb927.5.1260	Sulfate transporter N-terminal domain with GLY motif/Sulfate transporter family, putative	1.5124	4.90615	1.9351e-35	34.7133
Tb927.9.7330	expression site-associated gene 2 (ESAG2) protein, putative	0.740218	2.77187	5.46748e-06	5.26221			Tb927.10.11440	G1 cyclin CycE4, putative	1.50474	6.31704	6.81668e-68	67.1664
Tb927.6.540	gene related to expression site-associated gene 2 (GRESAG2), putative	0.736581	1.52789	0.000784767	3.10526			Tb927.10.9350	hypothetical protein, conserved	1.5036	5.53697	4.08488e-45	44.3888
Tb427.BES51.2	transferrin-binding protein, putative	0.723013	3.07377	0.000199121	3.70088			Tb927.11.10610	hypothetical protein, conserved	1.50325	6.74412	8.48226e-31	30.0715
Tb427.BES28.6	expression site-associated gene 3 (ESAG3, pseudogene), putative	0.72242	0.930496	0.0025923	2.58631			Tb927.2.4330	paraflagellar rod protein 5, putative	1.50028	5.85182	3.34886e-43	42.4751
Tb427.BES56.6	receptor-type adenylate cyclase, putative	0.719683	-0.605599	0.107162	0.969959			Tb927.5.930	NADH-dependent fumarate reductase	1.49996	6.15849	9.38435e-34	33.0276
Tb927.2.6200	adenosine transporter 2, putative	0.717675	3.93608	2.56883e-13	12.5903			Tb927.11.7220	neurobeachin/beige protein, putative	1.49673	4.21912	1.39819e-24	23.8544
Tb927.11.12100	RNA-binding protein, putative	0.716365	7.17612	2.67455e-08	7.57275			Tb927.1.3950	alanine aminotransferase	1.49348	7.9272	1.31739e-44	43.8803
Tb927.3.2590	hypothetical protein	0.711242	3.52434	1.4902e-06	5.82676			Tb927.6.1800	protein phosphatase 2C, putative	1.49081	5.11157	1.95762e-17	16.7083
Tb927.10.5710	hypothetical protein, conserved	0.711148	5.99321	2.53946e-19	18.5953			Tb927.10.5850	N-terminal region of Chorein, a TM vesicle-mediated sorter, putative	1.48581	7.42954	3.42754e-31	30.465
Tb427.BES56.7	expression site-associated gene 8 (ESAG8) protein, putative	0.70261	3.27104	3.35062e-06	5.47488			Tb927.7.810	hypothetical protein, conserved	1.48478	6.04024	1.43263e-51	50.8439
Tb427.BES122.7	expression site-associated gene 3 (ESAG3) protein, putative	0.700183	0.961075	0.00308169	2.51121			Tb927.11.1230	hypothetical protein, conserved	1.48192	6.93049	4.64982e-23	22.3326
Tb927.10.10230	procyclin-associated gene 5 (PAG5) protein	0.688511	2.19528	3.76984e-05	4.42368			Tb927.9.670	hypothetical protein	1.46686	4.08565	8.82694e-29	28.0542
Tb427.BES28.11	expression site-associated gene 2 (ESAG2) protein, putative	0.679492	0.552312	0.022418	1.6494			Tb927.2.5540	hypothetical protein, conserved	1.465	3.12319	5.4265e-13	12.2655
Tb427.BES28.10	expression site-associated gene 3 (ESAG3) protein, putative	0.678291	1.29953	0.00181521	2.74107			Tb927.5.1760	Isoprenylcysteine alpha-carbonyl methylesterase, putative	1.45119	6.22181	6.38631e-28	27.1947
Tb427.BES29.6	expression site-associated gene 2 (ESAG2) protein, putative	0.672343	0.665563	0.00790045	2.10235			Tb927.10.12910	hypothetical protein, conserved	1.44539	5.0018	9.20388e-38	37.036
Tb927.10.16100	FK506-binding protein (FKBP)-type peptidyl-prolyl isomerase, putative	0.670548	5.356	1.37231e-07	6.86255			Tb927.9.5040	cAMP-specific phosphodiesterase	1.44424	7.18356	6.03658e-30	29.2192
Tb927.10.5720	hypothetical protein	0.667582	0.768317	0.0222147	1.65336			Tb927.10.9490	expression site-associated gene 3 (ESAG3)-like protein	1.43913	4.92105	3.27308e-42	41.485
Tb927.11.11410	trans-sialidase, putative	0.666605	4.85433	1.61816e-09	8.79098			Tb927.9.5100	cAMP-specific phosphodiesterase	1.43907	7.39018	1.73909e-35	34.7597
Tb427.BES134.5	expression site-associated gene 3 (ESAG3, pseudogene), putative	0.662946	-0.79789	0.182947	0.737674			Tb927.8.5620	ubiquitin carboxyl-terminal hydrolase, putative	1.41423	6.84334	2.10841e-44	43.676
Tb927.11.15480	heat shock protein Hsp20, putative	0.66273	1.98918	0.00152698	2.81617			Tb927.9.12550	glycerol kinase, glycosomal	1.41279	5.3349	1.33729e-32	31.8738
Tb927.2.3340	hypothetical protein	0.656371	5.41365	1.98456e-14	13.7023			Tb927.3.1650	hypothetical protein	1.40575	3.65677	2.89262e-20	19.5387
Tb427.BES126.5	expression site-associated gene 3 (ESAG3, pseudogene), putative	0.639616	0.82124	0.00192199	2.71625			Tb927.10.1910	STE/STE11 serine/threonine-protein kinase, putative	1.40342	6.33708	1.12889e-50	49.9473
Tb927.1.3390	Eukaryotic protein of unknown function (DUF866), putative	0.639097	6.36717	3.48871e-33	32.4573			Tb927.4.2800	R3H-associated N-terminal domain containing protein, putative	1.40146	6.32612	2.34745e-38	37.6294
Tb927.3.1490	leucine-rich repeat protein (LRRP), putative	0.639021	4.65918	5.47852e-13	12.2613			Tb927.8.5510	apurinic/apyrimidinic endonuclease, putative	1.39687	5.89205	4.60076e-70	69.3372
Tb427.BES56.3	transferrin-binding protein, putative	0.627648	1.52992	0.0150988	1.82106			Tb927.8.2060	Concanavalin A-like lectin/glucanases superfamily/Beige/BEACH domain containing protein, putative	1.38894	8.04991	1.43727e-52	51.8425
Tb927.1.4830	phospholipase A1	0.620734	6.44652	1.09686e-22	21.9598			Tb927.4.1990	ATP-dependent RNA and DNA helicase, mitochondrial, putative	1.38709	6.28909	3.78914e-82	81.4215
Tb927.3.5740	hypothetical protein	0.61172	0.70837	0.0492197	1.30786			Tb927.9.15460	calcium motive p-type ATPase, putative	1.38633	8.13391	6.82463e-27	26.1659
Tb927.3.1480	hypothetical protein, conserved	0.611321	4.53554	1.1554e-09	8.93727			Tb427.BES40.4	expression site-associated gene 5 (ESAG5, pseudogene), putative	1.38583	8.46989	5.55542e-30	29.2553
Tb927.10.10270	hypothetical protein	0.61072	1.7932	0.0155916	1.80711			Tb927.9.1750	Fibronectin type III domain containing protein, putative	1.37944	8.31022	1.18379e-18	17.9267
Tb927.10.5700	Enriched in surface-labeled proteome protein 3	0.610394	4.54897	2.05805e-08	7.68654			Tb927.2.6150	adenosine transporter 2	1.37879	6.05689	8.86944e-37	36.0521
Tb427.BES98.9	expression site-associated gene 2 (ESAG2) protein, putative	0.606549	0.656931	0.0340097	1.4684			Tb927.1.4050	ser/thr protein phosphatase, putative	1.37629	6.72035	1.40126e-37	36.8535
Tb927.3.2500	Trypanosomal VSG domain containing protein, putative	0.599744	1.9961	0.00139844	2.85436			Tb927.8.4950	Kinesin Localized to the Ingressing Furrow	1.3655	5.55414	1.33011e-18	17.8761
Tb427.BES98.10	expression site-associated gene 11 (ESAG11, pseudogene), putative	0.597005	0.797105	0.0177165	1.75162			Tb927.11.17860	hypothetical protein, conserved	1.36239	4.28922	5.78036e-21	20.238
Tb427.BES51.10	expression site-associated gene 11 (ESAG11, pseudogene), putative	0.593197	1.41819	0.0111518	1.95265			Tb927.6.4720	zinc finger CCCH domain-containing protein 15	1.35703	4.79493	5.95186e-19	18.2253
Tb927.1.2040	expression site-associated gene 2 (ESAG2) protein, putative	0.591416	2.07806	0.00058547	3.2325			Tb927.9.13620	hypothetical protein, conserved	1.3545	6.26222	2.05554e-32	31.6871
Tb927.10.9600	CMGC/DYRK protein kinase, putative	0.575595	1.26294	0.0144097	1.84134			Tb927.4.420	phosphatidylinositol 4-kinase, putative	1.34787	6.91419	9.05077e-31	30.0433
Tb927.11.7810	hypothetical protein	0.563739	1.53804	0.0160754	1.79384			Tb927.5.3860	tubulin tyrosine ligase, putative	1.34219	6.20837	6.4176e-44	43.1926
Tb927.9.16410	hypothetical protein	0.56344	0.592113	0.0405232	1.3923			Tb927.11.6120	ABC transporter, putative	1.34054	6.14767	2.29693e-23	22.6389
Tb927.11.7740	dynein light chain, putative	0.559087	3.22444	1.25019e-06	5.90303			Tb427.BES28.3	transferrin-binding protein, putative	1.33548	-1.66062	0.0599053	1.22253
Tb427.BES15.5	expression site-associated gene 3 (ESAG3, pseudogene), putative	0.558796	-0.808375	0.257407	0.58938			Tb927.10.14300	MEKK-related kinase 1, putative	1.33116	6.92733	3.00105e-28	27.5227
Tb927.10.9030	Mechanosensitive ion channel MscS, putative	0.557972	1.24084	0.022126	1.6551			Tb927.8.4110	Flagellum adhesion protein 3, putative	1.32405	1.45292	3.51061e-07	6.45462
Tb927.10.10250	EP2 procyclin	0.554155	2.23793	0.00203493	2.69145			Tb927.8.4370	hypothetical protein, conserved	1.32119	6.71924	1.11027e-36	35.9546
Tb927.9.6730	hypothetical protein, conserved	0.551551	4.75261	6.24084e-11	10.2048			Tb927.5.3400	calcium-translocating P-type ATPase	1.32096	8.17449	1.00288e-44	43.9988
Tb927.11.4070	hypothetical protein	0.551165	2.76186	0.00215672	2.66621			Tb927.10.15730	SPRY domain/Ankyrin repeats (3 copies), putative	1.31994	8.17651	4.41711e-43	42.3549
Tb927.5.1400	hypothetical protein	0.549912	3.40284	5.19027e-06	5.28481			Tb927.6.2850	ESAG8-associated protein, putative	1.31985	4.98751	2.98107e-21	20.5256
Tb427.BES134.3	transferrin-binding protein, putative	0.549205	-0.113909	0.1103	0.957425			Tb927.10.15240	hypothetical protein, conserved	1.31627	6.04571	8.50752e-84	83.0702
Tb427.BES40.5	expression site-associated gene 3 (ESAG3, pseudogene), putative	0.537473	9.01639	7.41527e-20	19.1299			Tb927.2.5870	hypothetical protein, conserved	1.31431	6.02823	2.75412e-23	22.56
Tb427.BES15.1	folate transporter, putative	0.535618	-1.21311	0.26487	0.576968			Tb927.3.1840	3-oxo-5-alpha-steroid 4-dehydrogenase, putative	1.30091	8.94129	7.44524e-31	30.1281
